# Differential DNA methylation and transcriptome revealed enhanced photosynthetic recovery and ROS modulation to promote cold tolerance in *Oryza sativa* L. ssp. *indica*

**DOI:** 10.64898/2026.04.30.721858

**Authors:** Vishal Roy, Rukshar Parveen, Pratiti Dasgupta, Shubho Chaudhuri

## Abstract

*Indica* rice, being a tropical crop, is highly sensitive to cold temperatures. Cold stress affects vegetative growth, photosynthetic efficiency and reproductive features. Screening diverse landraces to identify novel alleles associated with cold tolerance can be an approach to develop cold resilient indica rice. We have characterized a boro germplasm, CB1, with an efficient germination rate and growth vigor when treated with chilling temperatures. CB1 seedlings show a higher survival rate compared to IR36 when subjected to prolonged chilling stress. Biochemical analysis indicated efficient ROS modulation, higher chlorophyll content, enhanced photosystem II efficiency and unique stomatal traits, leading to higher relative water content in CB1 plants during stress and recovery. Germplasm-specific DNA methylome and transcriptome uniquely regulate the expression of chlorophyll biosynthesis, photosystem, & light harvesting complex and ROS scavenger genes in CB1 seedlings during stress recovery. Interestingly, high D1 protein turnover in CB1 promotes damage repair of PSII for efficient photosynthesis. Furthermore, key transcription factors for stomatal development and expression of photosynthetic genes were upregulated in CB1 during stress recovery. Notably, higher expression of *GLK1* and enrichment of GLK1 targets were observed in CB1 plants during chilling stress and recovery. Taken together, our results indicate that GLK1 and WRKY40 negatively regulates the inhibitory role of ABI5 for efficient photosynthetic recovery to enhance cold tolerance in CB1 rice.
