## Supplementary Table for "Differential DNA methylation and transcriptome revealed enhanced photosynthetic recovery and ROS modulation to promote cold tolerance in *Oryza sativa* L. ssp. *indica*"

### Sheet: Table S1
Table S1: Log10 FPKM of DMR associated differentially expressed chlorophyll metabolism, Photosystem I &II and LHC genes.
Gene-ID	Gene Symbol	Description	Log10FPKM
			IC	IS	IR	CC	CS	CR
GUN4	Os11g0267000	Chlorophyll Biosynthesis	1.48558	1.79787	1.67755	1.53029	1.65868	1.73336
CAO	Os10g0567100	Chlorophyll Biosynthesis	0.0211893	0.0934217	0.0505086	0.0347621	0.0791812	0.0839801
CHLH	Os03g0323200	Chlorophyll Biosynthesis	2.39278	1.84369	1.99443	2.05307	1.65827	2.01892
PORB	Os10g0496900	Chlorophyll Biosynthesis	2.2192	1.56403	2.11882	2.09278	1.42379	2.14357
NYC1	Os01g0227100	Chlorophyll Degradation	1.93127	2.24242	1.86749	2.05493	2.05517	1.65533
NYC3	Os06g0354700	Chlorophyll Degradation	2.17589	2.20452	1.76861	2.11832	2.29067	1.4894
SGR	Os09g0532000	Chlorophyll Degradation	1.16406	2.05169	1.86104	1.12265	2.01798	1.81124
RCCR	Os10g0389200	Chlorophyll Degradation	1.53903	1.25616	1.66602	1.56142	0.986921	1.44311
PsaE	Os07g0435300	Photosystem-I	3.19277	2.59968	2.84868	3.05165	2.38614	2.88416
PsaF	Os03g0778100	Photosystem-I	2.73819	2.33166	2.57941	2.49192	2.07023	2.60332
PsaG	Os09g0481200	Photosystem-I	2.74211	2.64162	3.04405	2.60075	2.4198	3.17421
PsaH	Os05g0560000	Photosystem-I	2.98365	2.68013	2.98734	2.86866	2.4458	3.03823
PsaL	Os12g0420400	Photosystem-I	3.01912	2.66516	3.02549	3.02367	2.38298	3.11526
PsaN	Os12g0189400	Photosystem-I	1.69827	1.347	1.61006	1.4066	1.12851	1.85844
PsaO	Os04g0414700	Photosystem-I	3.11973	2.5442	2.74627	2.93012	2.29825	2.89662
PsbO	Os01g0501800	Photosystem-II	3.42334	2.94269	3.26961	3.1767	2.65526	3.3348
PsbW	Os01g0773700	Photosystem-II	2.75359	2.755	2.99466	2.64861	2.5978	3.18565
PsbS1	Os01g0869800	Photosystem-II	2.44624	2.82891	2.86499	2.26296	2.66138	2.89983
Psb28	Os01g0938100	Photosystem-II	2.00938	2.07411	2.31071	1.82793	1.86619	2.24238
Psb27	Os03g0333400	Photosystem-II	2.11891	1.66876	2.38639	1.9344	1.51415	2.36798
PsbS2	Os04g0690800	Photosystem-II	1.03235	1.5885	1.84303	1.78545	1.29987	2.26982
PsbP	Os07g0141400	Photosystem-II	3.25214	2.78757	3.21497	3.09134	2.56702	3.29336
PsbR1	Os07g0147500	Photosystem-II	2.53583	1.66219	1.87722	2.78436	1.40529	2.32008
PsbR2	Os07g0147550	Photosystem-II	1.33035	0.798881	1.48681	0.927199	0.683047	0.728083
PsbR3	Os08g0200300	Photosystem-II	3.7162	3.29153	3.62144	3.62857	3.05089	3.72984
Lhca1	Os06g0320500	Light Harvesting Complex	3.31532	2.5258	3.12376	3.09765	2.27684	3.02032
Lhca2	Os07g0577600	Light Harvesting Complex	3.15653	2.28741	2.63723	2.8695	1.95493	2.71257
Lhca3	Os02g0197600	Light Harvesting Complex	3.16927	2.3835	2.66401	2.9337	2.20674	2.67809
Lhca4	Os08g0435900	Light Harvesting Complex	3.46152	2.19234	2.73179	3.33513	1.80586	2.8566
Lhca5	Os02g0764500	Light Harvesting Complex	1.80985	1.2952	1.74684	1.47717	1.0847	1.68353
Lhca6	Os09g0439500	Light Harvesting Complex	1.9615	1.71675	2.18656	1.81097	1.53322	2.17002
Lhcb1a	Os01g0600900	Light Harvesting Complex	3.18063	1.8945	2.37554	2.8511	1.5682	2.6152
Lhcb1b	Os09g0346500	Light Harvesting Complex	3.13886	2.22949	2.61781	3.05564	1.78419	2.74681
Lhcb2	Os03g0592500	Light Harvesting Complex	3.17636	2.30668	2.61189	2.60552	2.07694	2.57589
Lhcb5	Os11g0242800	Light Harvesting Complex	3.08012	2.36132	2.74116	2.81098	2.34246	2.82307
Lhcb6	Os04g0457000	Light Harvesting Complex	2.6861	1.89561	2.40485	2.33867	1.58051	2.47928
Lhcb7	Os09g0296800	Light Harvesting Complex	1.65302	1.27169	1.70969	1.34374	0.956649	1.58005

### Sheet: Table S2
Table S2. Log2 fold Change of DMR associated differentially expressed antioxidant enzyme genes
Gene-ID	Gene Symbol	Description	Log2 fold change				Cluster
			IS vs IC	CS vs CC	IR vs IS	CR vs CS
Os02g0833900	prx32	Peroxidase	0	2.25524	0	0	I
Os03g0234900	prx39	Peroxidase	0	1.86946	0	0	I
Os03g0339400	prx40	Peroxidase	0	2.13733	0	0	I
Os04g0465100	prx55	Peroxidase	0	1.11069	0	0	I
Os05g0134400	prx65	Peroxidase	0	1.10785	0	-0.37	I
Os05g0499300	prx74	Peroxidase	0	4.3271	0	1.733	I
Os07g0104100	prx97	Peroxidase	0	1.20643	-0.758	0	I
Os01g0787000	prx19	Peroxidase	3.80553	2.26338	-2.71	-2.881	II
Os02g0664000	Gpx3	Peroxidase	1.73808	1.28516	-1.174	-0.942	II
Os03g0121200	prx33	Peroxidase	2.09538	0	-2.36	-1.567	II
Os03g0131200	CatC	Catalase	1.86041	1.16273	-0.462	0	II
Os03g0285700	APX1	Ascorbate peroxidase	1.29107	0.731448	0	-0.615	II
Os04g0556300	Gpx1	Peroxidase	3.3517	2.06492	-2.072	-2.995	II
Os04g0628200	prx56	Peroxidase	3.09168	0	-1.996	-4.539	II
Os04g0688200	prx60	Peroxidase	7.02829	0	0	0	II
Os04g0688300	prx61	Peroxidase	4.41791	0	-1.395	-2.336	II
Os04g0688600	prx63	Peroxidase	1.59674	0	-1.551	0.461	II
Os04g0689000	prx64	Peroxidase	7.83309	0	-2.729	0	II
Os05g0135400	prx70	Peroxidase	1.72491	0	-2.63	0	II
Os05g0499400	prx75	Peroxidase	1.15122	1.59709	-0.65	0.479	II
Os06g0547100	prx87	Peroxidase	3.14636	0	-2.283	0	II
Os07g0677400	prx113	Peroxidase	1.14934	0	-2.595	-2.303	II
Os07g0677500	prx114	Peroxidase	3.29322	0	0	-5.698	II
Os09g0471100	prx122	Peroxidase	1.73909	0	-2.029	-1.142	II
Os11g0112400	prx130	Peroxidase	3.75862	0	-1.758	-1.8	II
Os12g0112000	prx135	Peroxidase	2.45965	0	0	0	II
Os12g0191500	prx137	Peroxidase	5.19102	0	0	0	II
Os01g0327000	prx14	Peroxidase	0	-5.11688	2.429	0	III
Os01g0327100	prx15	Peroxidase	0	0	1.897	0	III
Os06g0625500	PrxII E1	Peroxidase	-1.09072	-2.04987	1.597	1.187	III
Os07g0677100	prx110	Peroxidase	-4.83387	-6.06991	1.959	2.398	III
Os09g0538600	APX9	Ascorbate peroxidase	-1.10659	-1.41571	1.299	1.341	III
Os10g0566800	prx129	Peroxidase	0	0	1.807	0	III
Os11g0112200	prx131	Peroxidase	0	-4.68724	4.221	0	III
Os01g0962700	prx20	Peroxidase	0	-1.48139	0.937	1.529	IV
Os02g0236600	prx27	Peroxidase	-2.38134	-1.40844	1.015	1.603	IV
Os02g0236800	prx26	Peroxidase	-1.50317	-1.50954	0.513	1.467	IV
Os03g0368900	prx45	Peroxidase	-2.60771	-2.26958	1.749	1.64	IV
Os05g0135500	prx71	Peroxidase	0	0	-0.668	1.311	IV
Os06g0115400	FeSOD1	Superoxide dismutase	-1.96543	-1.57167	1.738	1.627	IV
Os07g0115300	prx98	Peroxidase	-3.66317	-3.41591	2.316	3.124	IV
Os07g0694700	APX2	Ascorbate peroxidase	-1.54921	-1.48933	1.828	2.141	IV
Os11g0210100	prx132	Peroxidase	0	0	-0.807	2.317	IV
Os11g0284900	Gpx5	Peroxidase	-2.01386	-1.85527	0	2.574	IV
Os12g0178200	APx5	Ascorbate peroxidase	-0.909072	0	1.143	1.615	IV
Os12g0530100	prx138	Peroxidase	-1.5554	0	0	2.103	IV

### Sheet: Table S3
Table S3. Log2 fold change of DMR associated differentially expressed ABA signaling genes.
Gene-ID	Gene Symbol	Log2 foldchange
		IS vs IC	IR vs IS	CS vs CC	CR vs CS
Os01g0867300	ABF1	0.737	-0.233	1.131	-0.989
Os02g0766700	ABF2	1.943	-2.077	2.366	-2.126
Os06g0211200	ABF3	0.061	1.201	1.567	-0.337
Os09g0456200	ABF4	1.069	-0.645	0.739	-0.242
Os02g0255500	PYL3	1.12	-0.793	0.264	-0.1
Os03g0297600	PYL4	-0.488	-0.771	0.082	-0.765
Os02g0551100	SAPK6	0.149	-0.77	0.686	-1.441
Os10g0564500	SAPK3	0.214	0.341	-0.331	0.391
Os03g0764800	SAPK8	0.427	-0.745	0.161	-0.803
Os01g0846300	PP2C9	5.413	-2.176	3.506	-1.184
Os05g0537400	PP2C50	2.777	-1.833	1.741	-1.783
Os01g0583100	PP2C6	2.586	-2.337	1.999	-2.558
Os02g0266800	bZIP20	1.802	-1.001	2.083	-1.01
Os02g0766700	bZIP23	1.943	-2.077	2.366	-2.126
Os03g0318600	bZIP28	1.021	-1.159	0.906	-1.64
Os05g0129300	bZIP38	3.485	-3.398	2.366	-3.607
Os12g0233800	bZIP86	-0.444	-0.227	-0.259	-0.325

### Sheet: Table S4
Table S4. Log10 FPKM of DMR associated differentially expressed transcription factors.
Gene ID	Gene Symbol	Description	Log10 FPKM
			IC	IS	IR	CC	CS	CR
Os05g0586300	FAMA	bHLH	0.156347	0.624969	0.596597	0.227887	0.673328	0.71321
Os01g0285300	MYB61	MYB	1.4789	1.87631	1.63236	1.65011	2.16993	1.72134
Os11g0523700	ICE1	bHLH	0.221849	0.511438	0.4319	0.156347	0.172214	0.622214
Os06g0348800	OsGLK1	GARP	1.19136	1.39445	1.30197	1.55461	1.24584	1.45209
Os09g0522200	DREB1A	AP2/ERF	1.31098	2.14724	1.22376	0.947597	1.6426	1.0892
Os09g0522000	DREB1B	AP2/ERF	0.858738	2.22567	1.26639	1.71814	2.12352	0.985726
Os11g0117500	WRKY 40	WRKY	0.0479236	0.174157	0.0791812	0.235528	0.176091	0.185637
Os01g0859300	ABI5	bZIP	0.0393838	0.224447	0.102662	0.0225658	0.147161	0.0657042

### Sheet: Table S5
Table S5. Expression analysis of GLK target genes.
Gene Symbol	Gene Symbol	GLK binding site (CCAATC)	GLK binding site (CACGTG)	Description	Log10 FPKM
					IC	IS	IR	CC	CS	CR
HEMA	Os10g0502400	2	0	Chlorophyll biosynthesis	1.16376	1.57353	1.41946	1.06321	1.48888	1.3216
GUN4	Os11g0267000	1	0	Chlorophyll biosynthesis	1.48558	1.79787	1.67755	1.53029	1.65868	1.73336
PORA	Os04g0678700	1	1	Chlorophyll biosynthesis	1.30578	0.923934	1.30906	0.893947	0.673635	1.58278
PORB	Os10g0496900	0	1	Chlorophyll biosynthesis	2.2192	1.56403	2.11882	2.09278	1.42379	2.14357
CAO	Os10g0567100	0	2	Chlorophyll biosynthesis	0.0211893	0.0934217	0.0505086	0.0347621	0.0791812	0.0839801
Lhcb1b	Os09g0346500	2	0	Light harvesting complex	3.13886	2.22949	2.61781	3.05564	1.78419	2.74681
Lhcb4	Os07g0558400	1	1	Light harvesting complex	3.0018	2.27516	2.80974	2.6686	1.94222	2.79632
Lhcb5	Os11g0242800	1	0	Light harvesting complex	3.08012	2.36132	2.74116	2.81098	2.34246	2.82307
Lhcb6	Os04g0457000	0	1	Light harvesting complex	2.6861	1.89561	2.40485	2.33867	1.58051	2.47928
Lhca2	Os07g0577600	1	0	Light harvesting complex	3.15653	2.28741	2.63723	2.8695	1.95493	2.71257
Lhca3	Os02g0197600	1	2	Light harvesting complex	3.16927	2.3835	2.66401	2.9337	2.20674	2.67809
PsbQ	Os07g0544800	0	1	Photosystem	2.9773	2.42203	2.74396	2.47947	2.12823	2.66401
PsaG	Os09g0481200	1	0	Photosystem	2.74211	2.64162	3.04405	2.60075	2.4198	3.17421
Psb27	Os03g0333400	2	0	Photosystem	2.11891	1.66876	2.38639	1.9344	1.51415	2.36798

### Sheet: Table S6
Table S6. List of Primers
Gene ID			Primer Sequence
Prx39			GCGATCGTCAACAGCTTC
			CAGTCCTTCGAGCTAACG
Apx1			ACTACTGCTAGTACATTGCC	ACTACTGCTAGTACATTGCC	ACTACTGCTAGTACATTGCC	ACTACTGCTAGTACATTGCC	ACTACTGCTAGTACATTGCC
			AAAGAGGTTTCAGTGGATGC	AAAGAGGTTTCAGTGGATGC	AAAGAGGTTTCAGTGGATGC	AAAGAGGTTTCAGTGGATGC	AAAGAGGTTTCAGTGGATGC
Gpx1			CTTGGGAGCTCTTAAACC	CTTGGGAGCTCTTAAACC	CTTGGGAGCTCTTAAACC	CTTGGGAGCTCTTAAACC	CTTGGGAGCTCTTAAACC
			CAGCAAGGAAATTTATTGAC	CAGCAAGGAAATTTATTGAC	CAGCAAGGAAATTTATTGAC	CAGCAAGGAAATTTATTGAC	CAGCAAGGAAATTTATTGAC
Apx2			TATCCGCAAAAGATTAATGC	TATCCGCAAAAGATTAATGC	TATCCGCAAAAGATTAATGC	TATCCGCAAAAGATTAATGC	TATCCGCAAAAGATTAATGC
			TCCATAGTTATCTTGACAGC	TCCATAGTTATCTTGACAGC	TCCATAGTTATCTTGACAGC	TCCATAGTTATCTTGACAGC	TCCATAGTTATCTTGACAGC
Gpx5			GATATCCAGAAGCTACTTGG	GATATCCAGAAGCTACTTGG	GATATCCAGAAGCTACTTGG	GATATCCAGAAGCTACTTGG	GATATCCAGAAGCTACTTGG
			ACAACATCGAGATTAATTCC	ACAACATCGAGATTAATTCC	ACAACATCGAGATTAATTCC	ACAACATCGAGATTAATTCC	ACAACATCGAGATTAATTCC
Prx20			CTTCTCCGTCGTCAAGATG	CTTCTCCGTCGTCAAGATG	CTTCTCCGTCGTCAAGATG	CTTCTCCGTCGTCAAGATG	CTTCTCCGTCGTCAAGATG
			CTTTCCACATTCAACGTACG	CTTTCCACATTCAACGTACG	CTTTCCACATTCAACGTACG	CTTTCCACATTCAACGTACG	CTTTCCACATTCAACGTACG
PORB			TCATGGGATGGGAATATGG	TCATGGGATGGGAATATGG	TCATGGGATGGGAATATGG	TCATGGGATGGGAATATGG	TCATGGGATGGGAATATGG
			GACATATAGAGTTGGAGAGC	GACATATAGAGTTGGAGAGC	GACATATAGAGTTGGAGAGC	GACATATAGAGTTGGAGAGC	GACATATAGAGTTGGAGAGC
SGR			ATGCAATGTCGCCAAATGAC	ATGCAATGTCGCCAAATGAC	ATGCAATGTCGCCAAATGAC	ATGCAATGTCGCCAAATGAC	ATGCAATGTCGCCAAATGAC
			ATCGTTTCCATTTGCTTGCC	ATCGTTTCCATTTGCTTGCC	ATCGTTTCCATTTGCTTGCC	ATCGTTTCCATTTGCTTGCC	ATCGTTTCCATTTGCTTGCC
RCCR			GAAGGTCGAAGAATTGCCGC	GAAGGTCGAAGAATTGCCGC	GAAGGTCGAAGAATTGCCGC	GAAGGTCGAAGAATTGCCGC	GAAGGTCGAAGAATTGCCGC
			CTCGCCTTCTTCCATCTCTG	CTCGCCTTCTTCCATCTCTG	CTCGCCTTCTTCCATCTCTG	CTCGCCTTCTTCCATCTCTG	CTCGCCTTCTTCCATCTCTG
PsaL			CTTCTTCTTCGGCGGCATC	CTTCTTCTTCGGCGGCATC	CTTCTTCTTCGGCGGCATC	CTTCTTCTTCGGCGGCATC	CTTCTTCTTCGGCGGCATC
			CCACCACATGAACACACAC	CCACCACATGAACACACAC	CCACCACATGAACACACAC	CCACCACATGAACACACAC	CCACCACATGAACACACAC
PsaG			GTGTTCTTCAACTTCCAGC	GTGTTCTTCAACTTCCAGC	GTGTTCTTCAACTTCCAGC	GTGTTCTTCAACTTCCAGC	GTGTTCTTCAACTTCCAGC
			AGGATGTAGTAGGCGACG	AGGATGTAGTAGGCGACG	AGGATGTAGTAGGCGACG	AGGATGTAGTAGGCGACG	AGGATGTAGTAGGCGACG
PsbR1			ATCACTCTTGCTGGAATTC	ATCACTCTTGCTGGAATTC	ATCACTCTTGCTGGAATTC	ATCACTCTTGCTGGAATTC	ATCACTCTTGCTGGAATTC
			ACTCGGCCTTATTCATTACC	ACTCGGCCTTATTCATTACC	ACTCGGCCTTATTCATTACC	ACTCGGCCTTATTCATTACC	ACTCGGCCTTATTCATTACC
PsbA			ATTTGGTTCACTGCTTTAGG	ATTTGGTTCACTGCTTTAGG	ATTTGGTTCACTGCTTTAGG	ATTTGGTTCACTGCTTTAGG	ATTTGGTTCACTGCTTTAGG
			AGAGATGGAACTTCAAGAGC	AGAGATGGAACTTCAAGAGC	AGAGATGGAACTTCAAGAGC	AGAGATGGAACTTCAAGAGC	AGAGATGGAACTTCAAGAGC
Psb27			ATTGATTGAGCCGAGTGC	ATTGATTGAGCCGAGTGC	ATTGATTGAGCCGAGTGC	ATTGATTGAGCCGAGTGC	ATTGATTGAGCCGAGTGC
			AATTTCAAAGCCTCCACC	AATTTCAAAGCCTCCACC	AATTTCAAAGCCTCCACC	AATTTCAAAGCCTCCACC	AATTTCAAAGCCTCCACC
Lhca4			AGGAGCTTGATGAGTTCAGG	AGGAGCTTGATGAGTTCAGG	AGGAGCTTGATGAGTTCAGG	AGGAGCTTGATGAGTTCAGG	AGGAGCTTGATGAGTTCAGG
			GCATGCAGGAAACAATTACC	GCATGCAGGAAACAATTACC	GCATGCAGGAAACAATTACC	GCATGCAGGAAACAATTACC	GCATGCAGGAAACAATTACC
Lhcb6			TTGGGTTTCGCTTGCATG	TTGGGTTTCGCTTGCATG	TTGGGTTTCGCTTGCATG	TTGGGTTTCGCTTGCATG	TTGGGTTTCGCTTGCATG
			ATTCCCCCATTTGGTTCAC	ATTCCCCCATTTGGTTCAC	ATTCCCCCATTTGGTTCAC	ATTCCCCCATTTGGTTCAC	ATTCCCCCATTTGGTTCAC
FAMA			AGATGGCGGAGAACAAGT	AGATGGCGGAGAACAAGT	AGATGGCGGAGAACAAGT	AGATGGCGGAGAACAAGT	AGATGGCGGAGAACAAGT
			ATGTTGGTGTGCAGGATG	ATGTTGGTGTGCAGGATG	ATGTTGGTGTGCAGGATG	ATGTTGGTGTGCAGGATG	ATGTTGGTGTGCAGGATG
MYB61			TCCATGGAACGTTCTCAGAG	TCCATGGAACGTTCTCAGAG	TCCATGGAACGTTCTCAGAG	TCCATGGAACGTTCTCAGAG	TCCATGGAACGTTCTCAGAG
			CTCAAAAGACAAGGACATCC	CTCAAAAGACAAGGACATCC	CTCAAAAGACAAGGACATCC	CTCAAAAGACAAGGACATCC	CTCAAAAGACAAGGACATCC
ICE1			GCTCAATCAAACTCCAAAGG	GCTCAATCAAACTCCAAAGG	GCTCAATCAAACTCCAAAGG	GCTCAATCAAACTCCAAAGG	GCTCAATCAAACTCCAAAGG
			AAAGCACCAAGAGACTACTG	AAAGCACCAAGAGACTACTG	AAAGCACCAAGAGACTACTG	AAAGCACCAAGAGACTACTG	AAAGCACCAAGAGACTACTG
FLP			GTGTGCCTGGGATCTAAACC	GTGTGCCTGGGATCTAAACC	GTGTGCCTGGGATCTAAACC	GTGTGCCTGGGATCTAAACC	GTGTGCCTGGGATCTAAACC
			GATGCTACTACAACACCGCC	GATGCTACTACAACACCGCC	GATGCTACTACAACACCGCC	GATGCTACTACAACACCGCC	GATGCTACTACAACACCGCC
GLK1			ACACATGATTGCGAGAGAGG	ACACATGATTGCGAGAGAGG	ACACATGATTGCGAGAGAGG	ACACATGATTGCGAGAGAGG	ACACATGATTGCGAGAGAGG
			ACGGGCGAGCAAAATGTTG	ACGGGCGAGCAAAATGTTG	ACGGGCGAGCAAAATGTTG	ACGGGCGAGCAAAATGTTG	ACGGGCGAGCAAAATGTTG
DREB1A			CCGTCGAGGACTTCTTCC	CCGTCGAGGACTTCTTCC	CCGTCGAGGACTTCTTCC	CCGTCGAGGACTTCTTCC	CCGTCGAGGACTTCTTCC
			CAGGACGTCCAGTTCGAAC	CAGGACGTCCAGTTCGAAC	CAGGACGTCCAGTTCGAAC	CAGGACGTCCAGTTCGAAC	CAGGACGTCCAGTTCGAAC
DREB1B			AGAGAACAGAGTATTGGTGA	AGAGAACAGAGTATTGGTGA	AGAGAACAGAGTATTGGTGA	AGAGAACAGAGTATTGGTGA	AGAGAACAGAGTATTGGTGA
			TACAGGAATTCATTGACTGC	TACAGGAATTCATTGACTGC	TACAGGAATTCATTGACTGC	TACAGGAATTCATTGACTGC	TACAGGAATTCATTGACTGC
upPORB (ChIP)			ATCGACCCCAACCGAAACAG	ATCGACCCCAACCGAAACAG	ATCGACCCCAACCGAAACAG	ATCGACCCCAACCGAAACAG	ATCGACCCCAACCGAAACAG
			AGGCGGGCGTTTTATACC	AGGCGGGCGTTTTATACC	AGGCGGGCGTTTTATACC	AGGCGGGCGTTTTATACC	AGGCGGGCGTTTTATACC
upPsaG (ChIP)			GACAGTGAGATGCATAGCTAAA	GACAGTGAGATGCATAGCTAAA	GACAGTGAGATGCATAGCTAAA	GACAGTGAGATGCATAGCTAAA	GACAGTGAGATGCATAGCTAAA
			TATATAGCGGGAGGTGACGT	TATATAGCGGGAGGTGACGT	TATATAGCGGGAGGTGACGT	TATATAGCGGGAGGTGACGT	TATATAGCGGGAGGTGACGT
upPsb27(ChIP)			ACCTAAGTTAAACGTCCACC	ACCTAAGTTAAACGTCCACC	ACCTAAGTTAAACGTCCACC	ACCTAAGTTAAACGTCCACC	ACCTAAGTTAAACGTCCACC
			TCATGGTCTCGGATAAAACT	TCATGGTCTCGGATAAAACT	TCATGGTCTCGGATAAAACT	TCATGGTCTCGGATAAAACT	TCATGGTCTCGGATAAAACT
